# Lung organoids and microplastic fibers: a new exposure model for emerging contaminants

**DOI:** 10.1101/2021.03.07.434247

**Authors:** Anna Winkler, Nadia Santo, Laura Madaschi, Alessandro Cherubini, Francesco Rusconi, Lorenzo Rosso, Paolo Tremolada, Lorenza Lazzari, Renato Bacchetta

**Author notes:** co-last author for the human organoids. co-last-author for microplastic and microscopy analyses. Address for correspondence to Anna Winkler, Department of Environmental Science and Policy, University of Milan, Via Celoria 26, 20133 Milan, Italy.

## Abstract

**Background:** Three-dimensional (3D) structured organoids are the most advanced *in vitro* models for studying human health effects, but they have been applied only once to evaluate the biological effects associated with microplastic exposure. Fibers from synthetic clothes and fabrics are a major source of airborne microplastics, and their release from dryer machines is still poorly understood.

**Objectives:** In this study, we aimed to establish an *in vitro* organoid model of human lung epithelial cells to evaluate its suitability for studying the effects of airborne microplastic contamination on humans. Furthermore, we aimed to characterize the microplastic fibers (MPFs) released in the exhaust filter of a household dryer and to test their interactions and inflammatory effects on the established lung organoids.

**Methods:** The polyester fibers emitted from the drying of synthetic fabrics were collected. Morphological characterization of the fibers released into the air filter was performed by optical microscopy and scanning electron microscopy (SEM)/energy dispersive x-ray spectroscopy (EDS). The organoids were exposed to various MPF concentrations (1, 10, and 50 mg L^−1^) and analyzed by optical microscopy, SEM, and confocal microscopy. Gene expression analysis of lung-specific genes, inflammatory cytokines, and oxidative stress-related genes was achieved by quantitative reverse transcription–polymerase chain reaction (qRT-PCR).

**Results:** We successfully cultured organoids with lung-specific genes. The presence of MPFs did not inhibit organoid growth, but polarized cell growth was observed along the fibers. Moreover, the MPFs did not cause inflammation or oxidative stress. Interestingly, the MPFs were coated with a cellular layer, resulting in the inclusion of fibers in the organoid.

**Discussion:** This work could have potential long-term implications regarding lung epithelial cells undergoing repair. This preliminary exposure study using human lung organoids could form the basis for further research regarding the toxicological assessment of emerging contaminants such as micro- or nanoplastics.
