## Supplemental Table 1 for "Lung organoids and microplastic fibers: a new exposure model for emerging contaminants"

### Sheet: Utilized reagents
Table S1. Utilized reagents
Reagent	Source	Identifier or catalogue number
Antibodies
Anti-acetylated Tubulin	Sigma-Aldrich	T7451
Goat anti-mouse IgG (Alexa Fluor 488)	Molecular Probes	A11017
Reagents and chemicals
A83.01	Tocris	2939
AdDMEM/F12	Gibco	12634034
B27	Gibco	1750444
Bovine serum albumin (BSA)	Sigma-Aldrich	A9647
Collagenase I	Sigma-Aldrich	C9407
Dispase II	Life Technologies	17105-041
DMEM	Euroclone	ECB7501L
DNase I	Sigma-Aldrich	DN25
FBS	Invitrogen	10270106
FGF10	Peprotech	100-26
FGF7	Peprotech	100-19
Glutamax	Gibco	35050061
Glutaraldehyde	EMS	16316
Hepes	Gibco	15630056
Hexamethyldisilazane	Sigma-Aldrich	440191
Hoechst 33342	Invitrogen	H3570
Matrigel	Corning	356231
N-Acetylcysteine	Sigma-Aldrich	A9165
Nicotinamide	Sigma-Aldrich	N0636
Noggin	Peprotech	120-10C
Osmium tetroxide (OsO4)	Ted Pella	18463
Paraformaldehyde	Sigma-Aldrich	158127
Penicillin/Streptomycin	Gibco	15140122
Phalloidin-Atto 565	Sigma-Aldrich	94072
Phosphate-buffered saline (PBS)	Sigma-Life Science	P4417
Red blood cell lysis buffer	BD Pharm Lyse	555899
Rock inhibitor Y27632	Peprotech	1293823
RSPO1	Peprotech	120-38
SB202190	Sigma-Aldrich	S7067
Sodium cacodylate	Sigma-Life Science	C4945
SuperScript IV VILO	Thermo Fisher Scientific	11756500
SYBR Select Master Mix	Thermo Fisher Scientific	4472937
Triton X-100	Sigma-Aldrich	X100
TRIzol reagent	Thermo Fisher Scientific	15596-026
