## Supplemental Table 2 for "Lung organoids and microplastic fibers: a new exposure model for emerging contaminants"

### Sheet: Sheet1
Table S2. Genes, forward (FWD) and reverse (REV) sequences of primers and their functions used in qRT-PCR analysis.
Gene	Name	Primer and sequence	Function in lung
CLDN1	Claudin 1	FWD: TTACTGCCCCCAGAGGATGA	Lung epithelium
		REV: TGCAACGTCGTTACGAGTCA
KRT5	Keratin 5	FWD: GCATCACCGTTCCTGGGTAA	Basal cells marker
		REV: GACACACTTGACTGGCGAGA
NKX2.1	NK2 Homeobox 1	FWD: ACCAAGCGCATCCAATCTCA	Lung marker
		REV: CAGAGCCATGTCAGCACAGA
NPHP1	Nephrocystin 1	FWD: CAGAGCCACATGGCAACCTA	Ciliated cells marker
		REV: ACCCAGCCACAGCTTAACTC
SCGB1A1	Secretoglobin Family 1A member 1	FWD: TCCTCCACCATGAAACTCGC	Club cells marker
		REV: AGGAGGGTTTCGATGACACG
SFTPA1	Surfactant protein A1	FWD: CAGACGGGACCCCTGTAAAC	AT2 cells marker
		REV: CCTGTCATTCCACTGCCCAT
SFTPC	Surfactant protein C	FWD: ATGGATGTGGGCAGCAAAGA	AT2 cells marker
		REV: CAGCAGGGAATGCCAAATCG
DNAH5	Dynein Axonemal Heavy Chain 5	FWD: AGAGGCCATTCGCAAACGTA	Ciliated cells marker
		REV: CCCGGAAAATGGGCAAACTG
Gene	Name	Sequence	Function in inflammation
TNF-a	Tumor necrosis factor-alpha	FWD: GCCCATGTTGTAGCAAACCC	Inflammatory response
		REV: TATCTCTCAGCTCCACGCCA
IL-6	Interleukin 6	FWD: GCCCAGCTATGAACTCCTTCT	Anti-inflammatory function
		REV: GCAAGTCTCCTCATTGAATCCAG
CCL2	Chemokine ligand 2	FWD: CATGAAAGTCTCTGCCGCCC	Monocytes and neutrophils activation
		REV: GGGCATTGATTGCATCTGGCTG
Gene	Name	Sequence	Function in ROS biology
SOD1	Superoxide Dismutase 1	FWD: CACTGGTGGTCCATGAAAAAGC	Antioxidant enzyme
		REV: ACACCACAAGCCAAACGACT
SOD2	Superoxide Dismutase 2	FWD: GCTCCCCGCGCTTTCTTA	Antioxidant enzyme
		REV: GCTGGTGCCGCACACT
GSTA1	Glutathione S-Transferase Alpha 1	FWD: GCAGCTGGAGTAGAGTTTGAAGAG	Detoxification of electrophilic compounds
		REV: TCAGGTGGACATACGGGCA
GPX1	Glutathione Peroxidase 1	FWD: AGAGTCTGGCTACTCTCTCGTT	Detoxification of hydrogen peroxide
		REV: CCGGGATTTTGCCCTCCAT
NOX2	NADPH oxidase 2	FWD: CATTATCCCAGTTGGGCCGT	Maintain a healthy level of ROS
		REV: GTCTCAGGCCAATCACTTTGC
COX1	Cytochrome c oxidase I	FWD: ATACCAAACGCCCCTCTTCG	Preventing oxidative stress
		REV: TGTTGAGGTTGCGGTCTGTT
CAT	Catalase	FWD: TTGCCACAGGAAAGTACCCC	Catalysis of hydrogen peroxide
		REV: TGAGGCCAAACCTTGGTGAG
ND1	NADH-ubiquinone oxidoreductase chain 1	FWD: ACGCCATAAAACTCTTCACCAAAG	ROS level regulation
		REV: TAGTAGAAGAGCGATGGTGAGAGCTA
Gene	Name	Sequence	Function
PRSS1	Serine protease 1	FWD: AAGTGTGAAGCCTCCTACCC	Digestion
		REV: GGTGTAGACTCCAGGCTTGT
PRSS3	Serine protease 3	FWD: CTCACCTGCCGTCATCAATG	Digestion
		REV: TTACACTCAGCCTGGGTCAG
Gene	Name	Sequence	Function in epithelial-mesenchymal transition
SNAI1	Snail family transcriptional repressor 1	FWD: TACAGCGAGCTGCAGGACT	Control of EMT during tumor progreassion
		REV: ATCTCCGGAGGTGGGATG
TWIST1	Twist family BHLH transcription factor 1	FWD: GGAGTCCGCAGTCTTACGAG	Key transcription factor in EMT
		REV: TCTGGAGGACCTGGTAGAGG
N-cadherin	N-cadherin gene	FWD: GGTGGAGGAGAAGAAGACCAG	EMT marker gene
		REV: GGCATCAGGCTCCACAGT
Gene	Name	Sequence	Function (housekeeping gene)
ACTB	beta actin	FWD: CACGATGGAGGGGAAGACGG	Cell structure
		REV: CGCCGCCAGCTCACCATG
TBP	TATA-box binding protein	FWD: GCCACGCCAGCTTCGGAGAG	Transcription
		REV: CCGCAGCAAACCGCTTGGGA
HPRT1	Hypoxanthine Phosphoribosyltransferase 1	FWD: CTGGCGTCGTGATTAGTG	Nucleotide-metabolsim
		REV: CACACAGAGGGCTACAATG
